# Phenotypic complexities of rare heterozygous neurexin-1 deletions

**DOI:** 10.1101/2023.10.28.564543

**Authors:** Michael B. Fernando, Yu Fan, Yanchun Zhang, Alex Tokolyi, Aleta N. Murphy, Sarah Kammourh, P.J. Michael Deans, Sadaf Ghorbani, Ryan Onatzevitch, Adriana Pero, Christopher Padilla, Sarah Williams, Erin K. Flaherty, Iya A. Prytkova, Lei Cao, David A. Knowles, Gang Fang, Paul A. Slesinger, Kristen J. Brennand

## Abstract

Given the large number of genes significantly associated with risk for neuropsychiatric disorders, a critical unanswered question is the extent to which diverse mutations --sometimes impacting the same gene--will require tailored therapeutic strategies. Here we consider this in the context of rare neuropsychiatric disorder-associated copy number variants (2p16.3) resulting in heterozygous deletions in *NRXN1*, a pre-synaptic cell adhesion protein that serves as a critical synaptic organizer in the brain. Complex patterns of *NRXN1* alternative splicing are fundamental to establishing diverse neurocircuitry, vary between the cell types of the brain, and are differentially impacted by unique (non-recurrent) deletions. We contrast the cell-type-specific impact of patient-specific mutations in *NRXN1* using human induced pluripotent stem cells, finding that perturbations in *NRXN1* splicing result in divergent cell-type-specific synaptic outcomes. Via distinct loss-of-function (LOF) and gain-of-function (GOF) mechanisms, *NRXN1^+/-^* deletions cause decreased synaptic activity in glutamatergic neurons, yet increased synaptic activity in GABAergic neurons. Reciprocal isogenic manipulations causally demonstrate that aberrant splicing drives these changes in synaptic activity. For *NRXN1* deletions, and perhaps more broadly, precision medicine will require stratifying patients based on whether their gene mutations act through LOF or GOF mechanisms, in order to achieve individualized restoration of *NRXN1* isoform repertoires by increasing wildtype, or ablating mutant isoforms. Given the increasing number of mutations predicted to engender both LOF and GOF mechanisms in brain disorders, our findings add nuance to future considerations of precision medicine.
