## Supplemental_6 for "Phenotypic complexities of rare heterozygous neurexin-1 deletions"

### Sheet: Main Figures
Experiment	Figure	Sample Size n = sample/donor	Independent Experiments (Batches)	Statistical Test and Corrections	F value | df	Comparison	P value
RNASeq/ Exon Usage	1e	Control = 6/2; 5'-Del = 6/2; 3'-Del = 6/2	Representative	1-way ANOVA; Dunnett's Test	F (2, 15) = 25.70	Control v. 5'-Del	0.0031
						Control v. 3'-Del	0.0086
	1j	Control = 5/2; 5'-Del = 6/2; 3'-Del = 6/2	Representative	1-way ANOVA; Dunnett's Test	F (2, 14) = 92.92	Control v. 5'-Del	<0.0001
						Control v. 3'-Del	0.0004
iGLUT MEA 4WPI	3b	Control = 52/2; 5'-Del = 42/2; 3'-Del = 38/2	3	1-way ANOVA; Dunnett's Test	F (2, 129) = 12.77	Control v. 5'-Del	0.0005
						Control v. 3'-Del	<0.0001
iGLUT MEA 6WPI	3c	Control = 52/2; 5'-Del = 42/2; 3'-Del = 38/2	3	1-way ANOVA; Dunnett's Test	F (2, 129) = 5.737	Control v. 5'-Del	0.0129
						Control v. 3'-Del	0.0069
iGABA MEA DIV12	3g	Control = 71/2; 5'-Del = 48/2; 3'-Del = 55/2	5	1-way ANOVA; Dunnett's Test	F (2, 171) = 7.805	Control v. 5'-Del	0.0029
						Control v. 3'-Del	0.0015
iGABA MEA DIV42	3h	Control = 27/4; 5'-Del = 23/2; 3'-Del = 23/2	2	1-way ANOVA; Dunnett's Test	F (2, 70) = 3.158	Control v. 5'-Del	0.0323
						Control v. 3'-Del	0.1824
iGLUT Cell Capacitance (Cm)	3d	Control = 51/2; 5'-Del = 51/2; 3'-Del = 48/2	8	1-way ANOVA; Dunnett's Test	F (2, 147) = 1.505	Control v. 5'-Del	0.1565
						Control v. 3'-Del	0.7633
iGLUT Input Resistance (Rm)		Control = 51/2; 5'-Del = 51/2; 3'-Del = 48/2	8	1-way ANOVA; Dunnett's Test	F (2, 147) = 1.311	Control v. 5'-Del	0.1949
						Control v. 3'-Del	0.7906
iGLUT Membrane Resistance (RMP)		Control = 16/2; 5'-Del = 14/2; 3'-Del = 16/2	2	1-way ANOVA; Dunnett's Test	F (2, 43) = 0.8234	Control v. 5'-Del	0.6378
						Control v. 3'-Del	0.8468
iGLUT Input-output curve	3e	Control = 16/2; 5'-Del = 14/2; 3'-Del = 16/2	2	Step x Genotype 2-way ANOVA; Dunnett's Test	F (26, 559) = 1.690	Control v 5'-Del Step 6,7,9	<0.01
iGABA Cell Capacitance (Cm)	3i	Control = 39/2; 5'-Del = 34/2; 3'-Del = 37/2	6	1-way ANOVA; Dunnett's Test	F (2, 107) = 0.04256	Control v. 5'-Del	0.9425
						Control v. 3'-Del	0.9941
iGABA Input Resistance (Rm)		Control = 39/2; 5'-Del = 34/2; 3'-Del = 36/2	6	1-way ANOVA; Dunnett's Test	F (2, 106) = 1.451	Control v. 5'-Del	0.8162
						Control v. 3'-Del	0.1703
iGABA Membrane Resistance (RMP)		Control = 18/2; 5'-Del = 16/2; 3'-Del = 16/2	2	1-way ANOVA; Dunnett's Test	F (2, 47) = 0.02842	Control v. 5'-Del	0.9893
						Control v. 3'-Del	0.9601
iGABA Input-output curve	3j	Control = 18/2; 5'-Del = 16/2; 3'-Del = 16/2	2	Step x Genotype 2-way ANOVA; Dunnett's Test	F (26, 572) = 0.5137	All comparisons	n.s.
iGLUT C-Prob IEI	4b	Control = 39/4; 5'-Del = 33/3; 3'-Del = 29/2	6	Levene's Test; Bonferroni	F = 46.635, df = 1	Control v. 5'-Del	2.542e-11
				Levene's Test; Bonferroni	F = 17.928, df = 1	Control v. 3'-Del	4.88e-05
iGLUT Inset IEI			6	1-way ANOVA; Dunnett's Test	F (2, 98) = 3.117	Control v. 5'-Del	0.0285
						Control v. 3'-Del	0.2929
iGLUT C-Prob AMP	4c	Control = 39/4; 5'-Del = 33/3; 3'-Del = 29/2	6	Levene's Test; Bonferroni	F = 14.15, df = 1	Control v. 5'-Del	0.0003884
				Levene's Test	F = 1.0851, df = 1	Control v. 3'-Del	0.5964
iGLUT Inset AMP			6	1-way ANOVA; Dunnett's Test	F (2, 98) = 2.839	Control v. 5'-Del	0.0634
						Control v. 3'-Del	0.9994
iGABA C-Prob IEI	4j	Control = 26/2; 5'-Del = 25/3; 3'-Del = 22/2	4	Levene's Test; Bonferroni	F = 3.4002, df =1	Control v. 5'-Del	0.1306
				Levene's Test; Bonferroni	F = 16.501, df =1	Control v. 3'-Del	0.00010002
iGABA Inset IEI			4	1-way ANOVA; Dunnett's Test	F (2, 70) = 0.8296	Control v. 5'-Del	0.7986
						Control v. 3'-Del	0.339
iGABA C-Prob AMP	4k	Control = 26/2; 5'-Del = 25/3; 3'-Del = 22/2	4	Levene's Test	F = 0.01, df = 1	Control v. 5'-Del	0.9204
				Levene's Test	F = 0.0006, df = 1	Control v. 3'-Del	0.9801
iGABA Inset AMP			4	1-way ANOVA; Dunnett's Test	F (2, 70) = 0.08143	Control v. 5'-Del	0.9431
						Control v. 3'-Del	0.9904
iGLUT SYN1/MAP2 FC	4h	Control = 40/2; 5'-Del = 39/2; 3'-Del = 40/2	2	1-way ANOCA; Dunnett's Test	F (2, 116) = 7.538	Control v. 5'-Del	0.0205
						Control v. 3'-Del	0.0005
iGABA SYN1/MAP2 FC	4p	Control = 33/2; 5'-Del = 36/2; 3'-Del = 40/2	2	1-way ANOCA; Dunnett's Test	F (2, 106) = 12.59	Control v. 5'-Del	<0.0001
						Control v. 3'-Del	0.0271
iGLUT shWT	5c	shNT = 12/1; shWT = 7/1	2	Levene's Test	F = 70.78, df =1	shNT v shWT	<2.2E-16
				Two-tailed t-test IEI	t=1.166, df=19	shNT v shWT	0.2579
				Two-tailed t-test AMP	t=0.5661, df=19	shNT v shWT	0.578
iGABA shWT	5g	shNT = 16/3; shWT = 19/3	2	Levene's Test	F = 30.879; df = 1	shNT v shWT	3.659e-08
				Two-tailed t-test IEI	t=2.768, df=33	shNT v shWT	0.0092
				Two-tailed t-test AMP	t=0.7856, df=33	shNT v shWT	0.4377
iGLUT shMT	5k	shNT = 14/1; shWT = 18/1	2	Levene's Test	F = 230.6; df = 1	shNT v shMT	<2.2E-16
				Two-tailed t-test IEI	t=2.471, df=30	shNT v shMT	0.0194
				Two-tailed t-test AMP	t=1.812, df=30	shNT v shMT	0.08
iGABA shMT	5o	shNT = 14/1; shWT = 13/1	2	Levene's Test	F = 4.1324; df = 1	shNT v shMT	0.04226
				Two-tailed t-test IEI	t=1.305, df=25	shNT v shMT	0.2038
				Two-tailed t-test AMP	t=0.9292, df=25	shNT v shMT	0.3617
iGLUT BEST RT-qPCR	6b	Vechicle = 19/3; BEST = 18/3	3	Two-tailed t-test	t=2.293, df=35	Vechicle v. Drug	0.028
iGLUT BEST MEA	6c	Vechicle = 72/3; BEST = 74/3	3	Two-tailed t-test	t=2.804, df=144	Vechicle v. Drug	0.0057
iGLUT BEST Ephys	6g	C+Vehi = 18/1; 5'-Vehi 33/2 5'-BEST = 35/2	3	Levene's Test; Bonferroni	F = 13.151; df = 1	Control v 5-Vehi	0.0008763
				Levene's Test; Bonferroni	F = 14.359; df = 1	5'-Vehi v 5'-BEST	0.000462
				Levene's Test	F = 0.0141; df = 1	Control v 5'-BEST	0.955
				Two-tailed t-test IEI	t=1.161, df=66	5'-Vehi v 5'-BEST	0.2499
iGLUT ASO RT-qPCR	6j	NT = 8/2; NRXN = 10/2	2	Two-tailed t-test	t=12.91, df=16	ASO-NT v ASO-NRXN	<0.0001

### Sheet: Supplemental
Experiment	Figure	Sample Size (n)	Independent Experiments (Batches)	Statistical Test	F value | df	Comparison	P value
iGLUT Sam68	1b	Control = 6/2; 5'-Del = 6/2; 3'-Del = 6/2	Representative	1-way ANOVA; Dunnett's Test	F (2, 15) = 15.36	Control v. 5'-Del	0.0001
						Control v 3'-Del	0.0181
iGLUT Slm1		Control = 6/2; 5'-Del = 6/2; 3'-Del = 6/2	Representative	1-way ANOVA; Dunnett's Test	F (2, 15) = 15.29	Control v. 5'-Del	0.0002
						Control v 3'-Del	0.0014
iGLUT Slm2		Control = 6/2; 5'-Del = 6/2; 3'-Del = 6/2	Representative	1-way ANOVA; Dunnett's Test	F (2, 15) = 20.22	Control v. 5'-Del	<0.0001
						Control v 3'-Del	0.0003
iGABA Sam68	1f	Control = 5/2; 5'-Del = 6/2; 3'-Del = 6/2	Representative	1-way ANOVA; Dunnett's Test	F (2, 14) = 1.449	Control v. 5'-Del	0.8826
						Control v 3'-Del	0.2172
iGABA Slm1		Control = 5/2; 5'-Del = 6/2; 3'-Del = 6/2	Representative	1-way ANOVA; Dunnett's Test	F (2, 14) = 21.06	Control v. 5'-Del	<0.0001
						Control v 3'-Del	0.0002
iGABA Slm2		Control = 5/2; 5'-Del = 6/2; 3'-Del = 6/2	Representative	1-way ANOVA; Dunnett's Test	F (2, 14) = 6.421	Control v. 5'-Del	0.0109
						Control v 3'-Del	0.0158
hCO-Perimeter	3b	Control = 136/2; 5'-Del = 128/2; 3'-Del = 150/2	2	N/A	N/A	N/A	N/A
hCO RT-qPCR Marker	3c	Control = 4/2; 5'-Del = 4/2; 3'-Del = 4/2	2	SOX2 1-way ANOVA; Dunnett's Test	F (2, 9) = 3.921	Control v. 5'-Del	0.065
						Control v 3'-Del	0.9981
				MAP2AB 1-way ANOVA; Dunnett's Test	F (2, 9) = 0.7201	Control v. 5'-Del	0.5479
						Control v 3'-Del	0.4688
				vGLUT1 1-way ANOVA; Dunnett's Test	F (2, 9) = 1.594	Control v. 5'-Del	0.6353
						Control v 3'-Del	0.6331
				vGLUT2 1-way ANOVA; Dunnett's Test	F (2, 9) = 1.710	Control v. 5'-Del	0.3992
						Control v 3'-Del	0.7901
hCO Isoform qPCR	3d,e	Control = 4/2; 5'-Del = 4/2; 3'-Del = 4/2	Representative	WT 1-way ANOVA; Dunnett's Test	F (2, 9) = 0.5873	Control v. 5'-Del	0.9256
						Control v 3'-Del	0.6961
hSS-Perimeter	31	Control = 118/2; 5'-Del = 92/2; 3'-Del = 120/2	2	N/A	N/A	N/A	N/A
hSS RT-qPCR Marker	3j	Control = 4/2; 5'-Del = 4/2; 3'-Del = 4/2	2	SOX2 1-way ANOVA; Dunnett's Test	F (2, 9) = 5.683	Control v. 5'-Del	0.1563
						Control v 3'-Del	0.0152
				MAP2AB 1-way ANOVA; Dunnett's Test	F (2, 9) = 4.800	Control v. 5'-Del	0.0875
						Control v 3'-Del	0.0285
				GAD65 1-way ANOVA; Dunnett's Test	F (2, 9) = 1.641	Control v. 5'-Del	0.3573
						Control v 3'-Del	0.8806
				DLX5 1-way ANOVA; Dunnett's Test	F (2, 9) = 0.01755	Control v. 5'-Del	0.981
						Control v 3'-Del	0.9809
hSS Isoform qPCR	3k,l	Control = 4/2; 5'-Del = 4/2; 3'-Del = 4/2	Representative	WT 1-way ANOVA; Dunnett's Test	F (2, 9) = 4.818	Control v. 5'-Del	0.7447
						Control v 3'-Del	0.0824
TTX iGLUT-IEI	4b	Control = 22/2; 5'-Del = 18/2; 3'-Del = 7/2	4	1-way ANOVA; Dunnett's Test	F (2, 44) = 2.880	Control v. 5'-Del	0.0411
						Control v 3'-Del	0.8229
TTX-iGLUT-AMP	4c	Control = 24/2; 5'-Del = 22/2; 3'-Del = 10/2	4	1-way ANOVA; Dunnett's Test	F (2, 53) = 0.1996	Control v. 5'-Del	0.7806
						Control v 3'-Del	0.9972
TTX iGABA-IEI	4e	Control = 10/2; 5'-Del = 9/2; 3'-Del = 8/2	3	1-way ANOVA; Dunnett's Test	F (2, 24) = 0.9632	Control v. 5'-Del	0.6452
						Control v 3'-Del	0.7565
TTX-iGABA-AMP	4f	Control = 13/2; 5'-Del = 10/2; 3'-Del = 9/2	3	1-way ANOVA; Dunnett's Test	F (2, 29) = 0.5097	Control v. 5'-Del	0.5141
						Control v 3'-Del	0.8618
KCC2 Switch	S5a	Control = 5/2; 5'-Del = 6/2; 3'-Del = 6/2	Representative	Mixed Effects Model (Time)	F (1, 28) = 499.1	DIV14 v DIV35	<0.0001
	S5b,c	Control = 28/2	Representative	Paired t-ttest	t=9.739, df=27	PrevPost Rec	<0.0001
			Representative	Unpaired t-test	t=2.380, df=54	PrevPost FC	0.0209
WT-iGLUT-KD	S6a	shNT = 5/2; shWT = 6/2	Representative	Two-tailed t-test	t=4.186, df=9	shNT v shWT	0.0024
MT-iGLUT-KD	S6b	shNT = 8/2; shMT = 7/2	Representative	Two-tailed t-test	t=9.324, df=13	shNT v shMT	<0.0001
WT-iGABA-KD	S6e	shNT = 8/3; shWT = 8/3	Representative	Two-tailed t-test	t=5.294, df=15	shNT v shWT	<0.0001
MT-iGABA-KD	S6f	shNT = 9/2; shMT = 10/2	Representative	Two-tailed t-test	t=2.011, df=17	shNT v shMT	0.0604
