## Supplemental_5 for "Phenotypic complexities of rare heterozygous neurexin-1 deletions"

### Sheet: iGLUT_LC_PatientvControl
iGLUT Control v. 5'-Del
Significantly differentially spliced clusters [NRXN1]:
	cluster	status	loglr	df	p	p.adjust	genes	sig_bonf
	<chr>	<chr>	<dbl>	<int>	<dbl>	<dbl>	<chr>	<lgl>
clu_17084_-	chr2:clu_17084_-	Success	13.4224	8	0.000751941	0.00601552	NRXN1	TRUE
Top introns in the most significant cluster:
	intron	logef	Control	5Del	deltapsi	clu	clu_p.adjust	clu_sig_bonf
	<chr>	<dbl>	<dbl>	<dbl>	<dbl>	<chr>	<dbl>	<lgl>
54849	chr2:50053590:50054955:clu_17084_-	-0.490585	0.214553	0.168161	-0.0463919	clu_17084_-	0.00601552	TRUE
54851	chr2:50055044:50091323:clu_17084_-	-0.493452	0.208975	0.163321	-0.0456548	clu_17084_-	0.00601552	TRUE
54843	chr2:49922251:49943704:clu_17084_-	0.0325959	0.111244	0.147123	0.0358794	clu_17084_-	0.00601552	TRUE
Significantly differentially spliced clusters [NRXN2/3]:
	cluster	status	loglr	df	p	p.adjust	genes	sig_bonf
	<chr>	<chr>	<dbl>	<int>	<dbl>	<dbl>	<chr>	<lgl>
clu_5113_-	chr11:clu_5113_-	Success	7.85864	3	0.00129581	0.0207329	NRXN2	TRUE
clu_5114_-	chr11:clu_5114_-	Success	10.2983	6	0.00216715	0.0346744	NRXN2	TRUE
iGLUT Control v. 3'-Del
Significantly differentially spliced clusters [NRXN1]:
	cluster	status	loglr	df	p	p.adjust	genes	sig_bonf
	<chr>	<chr>	<dbl>	<int>	<dbl>	<dbl>	<chr>	<lgl>
clu_17084_-	chr2:clu_17084_-	Success	57.5301	9	1.36687e-20	1.0935e-19	NRXN1	TRUE
Top introns in the most significant cluster:
	intron	logef	Control	3Del	deltapsi	clu	clu_p.adjust	clu_sig_bonf
	<chr>	<dbl>	<dbl>	<dbl>	<dbl>	<chr>	<dbl>	<lgl>
54796	chr2:49922251:50091323:clu_17084_-	6.39283	0.00024143	0.226775	0.226534	clu_17084_-	1.0935e-19	TRUE
54798	chr2:49943791:50053271:clu_17084_-	-0.725024	0.269429	0.205118	-0.0643118	clu_17084_-	1.0935e-19	TRUE
54801	chr2:50053590:50054955:clu_17084_-	-0.725024	0.209404	0.15942	-0.0499841	clu_17084_-	1.0935e-19	TRUE
Significantly differentially spliced clusters [NRXN2/3]:
	cluster	status	loglr	df	p	p.adjust	genes	sig_bonf
	<chr>	<chr>	<dbl>	<int>	<dbl>	<dbl>	<chr>	<lgl>
clu_5114_-	chr11:clu_5114_-	Success	11.3475	6	0.000905327	0.0135799	NRXN2	TRUE

### Sheet: iGABA_LC_PatientvControl
iGABA Control v. 5'-Del
Significantly differentially spliced clusters [NRXN1]:
	cluster	status	loglr	df	p	p.adjust	genes	sig_bonf
	<chr>	<chr>	<dbl>	<int>	<dbl>	<dbl>	<chr>	<lgl>
clu_17085_-	chr2:clu_17085_-	Success	4.8587	1	0.00182531	0.0146024	NRXN1	TRUE
Top introns in the most significant cluster:
	intron	logef	Control	5Del	deltapsi	clu	clu_p.adjust	clu_sig_bonf
	<chr>	<dbl>	<dbl>	<dbl>	<dbl>	<chr>	<dbl>	<lgl>
57843	chr2:50236970:50346691:clu_17085_-	0.382403	0.453894	0.641034	0.18714	clu_17085_-	0.0146024	TRUE
57844	chr2:50236970:50465442:clu_17085_-	-0.382403	0.546106	0.358966	-0.18714	clu_17085_-	0.0146024	TRUE
Significantly differentially spliced clusters [NRXN2/3]:
	cluster	status	loglr	df	p	p.adjust	genes	sig_bonf
	<chr>	<chr>	<dbl>	<int>	<dbl>	<dbl>	<chr>	<lgl>
clu_5117_-	chr11:clu_5117_-	Success	5.53374	1	0.000878551	0.0149354	NRXN2	TRUE
iGABA Control v. 3'-Del
	cluster	status	loglr	df	p	p.adjust	genes	sig_bonf
	<chr>	<chr>	<dbl>	<int>	<dbl>	<dbl>	<chr>	<lgl>
clu_17084_-	chr2:clu_17084_-	Success	65.4167	9	7.99223e-24	6.39378e-23	NRXN1	TRUE
Top introns in the most significant cluster:
A data.frame: 3 × 8
	intron	logef	Control	3Del	deltapsi	clu	clu_p.adjust	clu_sig_bonf
	<chr>	<dbl>	<dbl>	<dbl>	<dbl>	<chr>	<dbl>	<lgl>
57587	chr2:49922251:50091323:clu_17084_-	20.08	6.12571e-11	0.230092	0.230092	clu_17084_-	6.39378e-23	TRUE
57589	chr2:49943791:50053271:clu_17084_-	-2.24389	0.277037	0.209953	-0.0670838	clu_17084_-	6.39378e-23	TRUE
57592	chr2:50053590:50054955:clu_17084_-	-2.24389	0.201372	0.15261	-0.0487619	clu_17084_-	6.39378e-23	TRUE
Significantly differentially spliced clusters [NRXN2/3]:
A data.frame: 0 × 8
cluster	status	loglr	df	p	p.adjust	genes	sig_bonf
<chr>	<chr>	<dbl>	<int>	<dbl>	<dbl>	<chr>	<lgl>

### Sheet: shRNA-LC_Results
iGLUT WT-KD shRNA
Top differentially spliced clusters [NRXN1]:
A data.frame: 3 × 8
	cluster	status	loglr	df	p	p.adjust	genes	sig_bonf
	<chr>	<chr>	<dbl>	<int>	<dbl>	<dbl>	<chr>	<lgl>
clu_12333_-	chr2:clu_12333_-	Success	3.48142	1	0.00832202	0.0665762	NRXN1	FALSE
clu_12332_-	chr2:clu_12332_-	Success	3.1099	1	0.0126329	0.101063	NRXN1	FALSE
clu_12334_-	chr2:clu_12334_-	Success	2.08555	2	0.124239	0.993909	NRXN1	FALSE
Top introns in the most significant cluster:
A data.frame: 2 × 8
	intron	logef	Control	Treatment	deltapsi	clu	clu_p.adjust	clu_sig_bonf
	<chr>	<dbl>	<dbl>	<dbl>	<dbl>	<chr>	<dbl>	<lgl>
32065	chr2:50236970:50346691:clu_12333_-	0.402725	0.498954	0.690245	0.191291	clu_12333_-	0.0665762	FALSE
32066	chr2:50236970:50465442:clu_12333_-	-0.402725	0.501046	0.309754	-0.191291	clu_12333_-	0.0665762	FALSE
Significantly differentially spliced clusters [NRXN2/3]:
A data.frame: 0 × 8
cluster	status	loglr	df	p	p.adjust	genes	sig_bonf
<chr>	<chr>	<dbl>	<int>	<dbl>	<dbl>	<chr>	<lgl>
In [ ]:
iGABA WT-KD shRNA
Top differentially spliced clusters [NRXN1]:
A data.frame: 3 × 8
	cluster	status	loglr	df	p	p.adjust	genes	sig_bonf
	<chr>	<chr>	<dbl>	<int>	<dbl>	<dbl>	<chr>	<lgl>
clu_12334_-	chr2:clu_12334_-	Success	4.77109	2	0.0084711	0.0677688	NRXN1	FALSE
clu_12332_-	chr2:clu_12332_-	Success	3.20358	1	0.0113662	0.0909293	NRXN1	FALSE
clu_12333_-	chr2:clu_12333_-	Success	2.69413	1	0.0202727	0.162182	NRXN1	FALSE
Top introns in the most significant cluster:
A data.frame: 3 × 8
	intron	logef	Control	Treatment	deltapsi	clu	clu_p.adjust	clu_sig_bonf
	<chr>	<dbl>	<dbl>	<dbl>	<dbl>	<chr>	<dbl>	<lgl>
34165	chr2:50465561:50466461:clu_12334_-	0.760004	0.167376	0.385958	0.218582	clu_12334_-	0.0677688	FALSE
34166	chr2:50465561:50472298:clu_12334_-	-0.380002	0.633651	0.467303	-0.166347	clu_12334_-	0.0677688	FALSE
34167	chr2:50466487:50472298:clu_12334_-	-0.380002	0.198973	0.146738	-0.0522349	clu_12334_-	0.0677688	FALSE
Significantly differentially spliced clusters [NRXN2/3]:
A data.frame: 0 × 8
cluster	status	loglr	df	p	p.adjust	genes	sig_bonf
<chr>	<chr>	<dbl>	<int>	<dbl>	<dbl>	<chr>	<lgl>
In [20]:
iGABA MT-KD shRNA
Top differentially spliced clusters [NRXN1]:
A data.frame: 3 × 8
	cluster	status	loglr	df	p	p.adjust	genes	sig_bonf
	<chr>	<chr>	<dbl>	<int>	<dbl>	<dbl>	<chr>	<lgl>
clu_12331_-	chr2:clu_12331_-	Success	6.37557	5	0.0258258	0.206607	NRXN1	FALSE
clu_12336_-	chr2:clu_12336_-	Success	5.2342	6	0.106262	0.850098	NRXN1	FALSE
clu_12333_-	chr2:clu_12333_-	Success	0.546396	1	0.295853	1	NRXN1	FALSE
Top introns in the most significant cluster:
A data.frame: 3 × 8
	intron	logef	Control	Treatment	deltapsi	clu	clu_p.adjust	clu_sig_bonf
	<chr>	<dbl>	<dbl>	<dbl>	<dbl>	<chr>	<dbl>	<lgl>
31633	chr2:49922251:50091323:clu_12331_-	-0.570651	0.163314	0.0892957	-0.0740187	clu_12331_-	0.206607	FALSE
31631	chr2:49922251:49943704:clu_12331_-	0.496211	0.119907	0.190538	0.0706315	clu_12331_-	0.206607	FALSE
31634	chr2:50053590:50054955:clu_12331_-	0.0928341	0.365822	0.388351	0.0225284	clu_12331_-	0.206607	FALSE
Significantly differentially spliced clusters [NRXN2/3]:
A data.frame: 0 × 8
cluster	status	loglr	df	p	p.adjust	genes	sig_bonf
<chr>	<chr>	<dbl>	<int>	<dbl>	<dbl>	<chr>	<lgl>
In [22]:
iGLUT MT-KD shRNA
Top differentially spliced clusters [NRXN1]:
A data.frame: 3 × 8
	cluster	status	loglr	df	p	p.adjust	genes	sig_bonf
	<chr>	<chr>	<dbl>	<int>	<dbl>	<dbl>	<chr>	<lgl>
clu_12332_-	chr2:clu_12332_-	Success	1.88815	1	0.0519836	0.415868	NRXN1	FALSE
clu_12331_-	chr2:clu_12331_-	Success	5.24863	5	0.062311	0.498488	NRXN1	FALSE
clu_12338_-	chr2:clu_12338_-	Success	1.40291	1	0.0939227	0.751382	NRXN1	FALSE
Top introns in the most significant cluster:
A data.frame: 2 × 8
	intron	logef	Control	Treatment	deltapsi	clu	clu_p.adjust	clu_sig_bonf
	<chr>	<dbl>	<dbl>	<dbl>	<dbl>	<chr>	<dbl>	<lgl>
31482	chr2:49943791:50053271:clu_12332_-	-0.354392	0.948443	0.900551	-0.0478927	clu_12332_-	0.415868	FALSE
31481	chr2:49943791:49973968:clu_12332_-	0.354392	0.0515565	0.0994492	0.0478927	clu_12332_-	0.415868	FALSE
Significantly differentially spliced clusters [NRXN2/3]:
A data.frame: 0 × 8
cluster	status	loglr	df	p	p.adjust	genes	sig_bonf
<chr>	<chr>	<dbl>	<int>	<dbl>	<dbl>	<chr>	<lgl>

### Sheet: Theraputics-LC_Results
iGLUT MT-KD ASO (v. non-targeting ASO)
Significantly differentially spliced clusters [NRXN1]:
A data.frame: 1 × 8
	cluster	status	loglr	df	p	p.adjust	genes	sig_bonf
	<chr>	<chr>	<dbl>	<int>	<dbl>	<dbl>	<chr>	<lgl>
clu_12333_-	chr2:clu_12333_-	Success	5.50491	1	0.0009063	0.0072504	NRXN1	TRUE
Top introns in the most significant cluster:
A data.frame: 2 × 8
	intron	logef	Control	Treatment	deltapsi	clu	clu_p.adjust	clu_sig_bonf
	<chr>	<dbl>	<dbl>	<dbl>	<dbl>	<chr>	<dbl>	<lgl>
28509	chr2:50236970:50346691:clu_12333_-	0.548188	0.486739	0.73949	0.252751	clu_12333_-	0.0072504	TRUE
28510	chr2:50236970:50465442:clu_12333_-	-0.548188	0.513261	0.26051	-0.252751	clu_12333_-	0.0072504	TRUE
Significantly differentially spliced clusters [NRXN2/3]:
A data.frame: 2 × 8
	cluster	status	loglr	df	p	p.adjust	genes	sig_bonf
	<chr>	<chr>	<dbl>	<int>	<dbl>	<dbl>	<chr>	<lgl>
clu_3720_-	chr11:clu_3720_-	Success	7.22797	2	0.000725991	0.00508194	NRXN2	TRUE
clu_3721_-	chr11:clu_3721_-	Success	4.51121	1	0.00266688	0.0186682	NRXN2	TRUE
iGLUT Estradiol (v. vehicle)
Top differentially spliced clusters [NRXN1]:
A data.frame: 3 × 8
	cluster	status	loglr	df	p	p.adjust	genes	sig_bonf
	<chr>	<chr>	<dbl>	<int>	<dbl>	<dbl>	<chr>	<lgl>
clu_6225_-	chr2:clu_6225_-	Success	1.07928	1	0.141778	1	NRXN1	FALSE
clu_6228_-	chr2:clu_6228_-	Success	2.60167	3	0.157498	1	NRXN1	FALSE
clu_6222_-	chr2:clu_6222_-	Success	0.552682	1	0.293092	1	NRXN1	FALSE
Top introns in the most significant cluster:
A data.frame: 2 × 8
	intron	logef	BEST	VEH	deltapsi	clu	clu_p.adjust	clu_sig_bonf
	<chr>	<dbl>	<dbl>	<dbl>	<dbl>	<chr>	<dbl>	<lgl>
17072	chr2:50236970:50346691:clu_6225_-	0.0986095	0.617845	0.66321	0.0453646	clu_6225_-	1	FALSE
17073	chr2:50236970:50465442:clu_6225_-	-0.0986095	0.382155	0.33679	-0.0453646	clu_6225_-	1	FALSE
Top differentially spliced clusters [NRXN2/3]:
A data.frame: 3 × 8
	cluster	status	loglr	df	p	p.adjust	genes	sig_bonf
	<chr>	<chr>	<dbl>	<int>	<dbl>	<dbl>	<chr>	<lgl>
clu_1935_-	chr11:clu_1935_-	Success	1.95078	2	0.142163	1	NRXN2	FALSE
clu_1940_-	chr11:clu_1940_-	Success	4.44364	6	0.180018	1	NRXN2	FALSE
clu_1939_-	chr11:clu_1939_-	Success	2.60245	4	0.266913	1	NRXN2	FALSE
